# Macroecology of microbial performance across Earth’s biomes

**DOI:** 10.64898/2026.01.30.702831

**Authors:** Angel Rain-Franco, Adrian-Stefan Andrei, Jakob Pernthaler

## Abstract

Microorganisms colonize all environments on Earth, yet it remains unclear which taxa merely broadly persist and which consistently outperform others across environments. Here we introduce the Baas-Becking score (BB-score), a performance metric to rank taxa across communities that integrates occupancy, relative abundance, and penalized absences. Applying BB-scores to 576,531 microbial communities spanning 24 biomes (categorized as either host-associated or free-living), we found that most species-level operational taxonomic units (OTUs) were widespread, but their success was substantially more restricted. Although 64% of OTUs were detected in at least one host-associated and one free-living biome, only six taxa ranked within the top 1% of performers in >50% of biomes: *Aerococcus viridans, Faucicola* (previously: *Moraxella*) *osloensis, Lawsonella clevelandensis, Methylorubrum populi, Sphingobium yanoikuyae,* and *Pseudomonas fluorescens* complex. These globally successful taxa were present in a quarter of all airborne communities, consistent with the atmosphere acting as a dispersal corridor. Network analysis of shared top 5% performers identified the phyllosphere and freshwaters as hubs linking animal-associated, plant-associated, and soil biomes. BB-score provides a scalable framework to map microbial success across Earth’s biomes and to put new focus on globally successful yet woefully understudied taxa.

**Signficance:** Microbes shape ecosystems, human health, and global biogeochemical cycles, yet we still lack tools to distinguish ecological success from occupancy. Here, we introduce a framework to rank taxa across communities, the Baas-Becking score (BB-score). Applying this framework to more than half a million microbial communities spanning 24 host-associated and free-living biomes, we show that strict biome specialization is uncommon and that occupancy rarely translates into high performance. Our results further reveal that Earth’s systems are connected through their microbiomes, with the atmosphere, plant surfaces, and freshwater systems representing key hubs. This perspective shifts microbial macroecology from mapping distributions to understanding ecological success and connectivity.
