## Supplementary Tables for "Macroecology of microbial performance across Earth’s biomes"

### Sheet: Table S1
Table S1. Classification scheme for the 24 biomes used in this study. Environmental descriptors, inclusion and exclusion criteria used for Microbe Atlas Project dataset.
#	MAP_biomes	Life.Style	MAP_biomesFullName	Primary environment descriptor included	Primary environment descriptor excluded	Secondary environment descriptor included	Secondary environment descriptor excluded
1	airborne.1	Free-living	airborne			airborne|aerosol|aeolian
2	animal.1	Host-associated	animal-urogenital	animal		urogenital|genital|vagina|coacla|prostate|bladder	feces|stool|gastrointestinal tract|lumen|mucosa|gizzard
3	animal.2	Host-associated	animal-proximalgut	gut	oral|plant	gastrointestinal tract|lumen|gizzard	feces|stool|urogenital|genital|vagina|coacla|prostate|bladder|skin|oral|sinus|nose|lung|throat
4	animal.3	Host-associated	animal-distalgut	gut	oral|plant	feces|stool	gastrointestinal|urogenital|genital|vagina|coacla|prostate|bladder|skin|oral|sinus|nose|lung|throat
5	animal.4	Host-associated	animal-oral	oral		oral|saliva|dental|tongue	skin|feces|urogenital|throat|urogenital|genital|vagina|coacla|prostate|bladder|gastrointestinal tract|sinus|nose|lung|throat
6	animal.5	Host-associated	animal-skin	skin		skin|sebum|mucus	feces|urogenital|throat|oral|gastrointestinal|intestine|plant|gastric|urogenital|genital|vagina|coacla|prostate|bladder|gastrointestinal tract|oral|saliva|tongue|dental|sinus|nose|lung|throat
7	animal.6	Host-associated	animal-respiratory	animal|human		sinus|nose|lung|throat	oral|saliva|tongue|dental|skin|sebum|mucus|feces|urogenital|gastrointestinal|intestine|plant|gastric|airborne
8	freshwater.1	Free-living	freshwater-sediments	aquatic;lake|aquatic;river|aquatic;sediment|aquatic	animal|aquatic;estuary|aquatic;sea|aquatic;marine	sediment	waste water|wetland|bog|peat|airborne|gastrointestinal tract|lumen|mucosa|gizzard
9	freshwater.2	Free-living	freshwater-water	aquatic;lake|aquatic;river|aquatic	animal|aquatic;estuary|aquatic;sea|aquatic;sediment|aquatic;marine	water	sediment|marine|hydrothermal|sediment|brackish|biofilm|saline|intertidal zone|coast|meiofaunal|neritic zone|estuary|ocean|submarine|trench|waste water|lagoon|bog|peat|airborne|gastrointestinal tract|lumen|mucosa|gizzard
10	freshwater.3	Free-living	freshwater-biofilm	aquatic;lake|aquatic;river|aquatic	animal|aquatic;estuary|aquatic;sea|aquatic;sediment|aquatic;marine	biofilm|mat	marine|hydrothermal|sediment|brackish|saline|intertidal zone|coast|meiofaunal|neritic zone|estuary|ocean|submarine|trench|waste water|lagoon|bog|peat|airborne|gastrointestinal tract|lumen|mucosa|gizzard
11	peatland.1	Free-living	freshwater-peatlands(peat/bog)	soil;peatland|aquatic|soil	animal	bog|peat %>% water
12	peatland.2	Free-living	freshwater-peatlands(water)	soil;peatland|soil|aquatic	animal	bog|peat	water|airborne
13	plant.1	Host-associated	plant-rhizosphere	plant;rhizosphere		rhizosphere|root	wood|endophyte|agricultural|airborne
14	plant.2	Host-associated	plant-phyllosphere	plant		phyllosphere|leaf|kelp|stem|flower|fruit|sap|sapwood|pollen|nectar|exudate|mucilage	wood|rhizosphere|root|endophyte|agricultural|airborne
15	plant.3	Host-associated	plant-endosphere	plant	animal	endophyte|endobiont	wood|rhizosphere|root|agricultural|airborne
16	plant.4	Host-associated	plant-spermosphere	plant
17	saline.1	Free-living	saline-sediments	aquatic;marine|aquatic;sea|aquatic;estuary|aquatic;sediment|aquatic	animal|aquatic;river|aquatic;lake	sediment%>% brine|brackish|saline|intertidal zone|coast|meiofaunal|neritic zone|estuary|ocean|submarine|trench|lagoon|seafloor|hydrothermal	waste water|wetland|bog|peat|airborne|gastrointestinal tract|lumen|mucosa|gizzard|biofilm|mat
18	saline.2	Free-living	saline-water	aquatic;marine|aquatic;sea|aquatic;estuary|aquatic	animal|aquatic;river|aquatic;lake	water %>% brine|brackish|saline|intertidal zone|coast|meiofaunal|neritic zone|estuary|ocean|submarine|trench|lagoon	waste water|wetland|bog|peat|airborne|gastrointestinal tract|lumen|mucosa|gizzard|biofilm|mat
19	saline.3	Free-living	saline-biofilm	aquatic;marine|aquatic;sea|aquatic;estuary|aquatic	animal|aquatic;river|aquatic;lake	biofilm|mat %>% brine|brackish|saline|intertidal zone|coast|meiofaunal|neritic zone|estuary|ocean|submarine|trench|lagoon	waste water|wetland|bog|peat|airborne|gastrointestinal tract|lumen|mucosa|gizzard
20	soil.1	Free-living	soil-agricultural	soil;agricultural|soil;farm|soil;paddy|soil		agricultural|crop|plantation|paddy|arable soil|farmsoil	raw;soil|animal|rhizosphere|root|feces|manure|peatland|airborne|gastrointestinal tract|lumen|mucosa|gizzard|airborne|desert|tundra|grassland
21	soil.2	Free-living	soil-desert	soil|soil;desert	animal|plant|aquatic|soil;peatland|soil;shrub|soil;forest|soil;field|soil;tundra|farm|paddy	desert	airborne
22	soil.3	Free-living	soil-tundra	soil|soil;tundra	animal|plant|aquatic|soil;peatland|soil;shrub|soil;forest|soil;field|soil;desert|farm|paddy	tundra	airborne
23	soil.4	Free-living	soil-forest	soil|soil;forest	animal|plant|aquatic|soil;peatland|soil;shrub|soil;tundra|soil;field|soil;desert|farm|paddy	forest	airborne
24	soil.5	Free-living	soil-grassland	soil|soil;field	animal|plant|aquatic|soil;peatland|soil;shrub|soil;tundra|soil;desert|soil;agricultural|soil;forest|farm|paddy	grassland	airborne

### Sheet: Table S2
Table S2. Summary of MAP samples, OTU richness and Elo performance coefficients across the 24 curated biomes. All samples filetered had ≥1000 reads and ≥3 OTUs.
#	MAP_biomes	Life.Style	MAP_biomesFullName	n.samples.initial	n.samples.1000reads.3OTUS	gamma.diversity	Elo.coeffcient (a)	Elo.coeffcient (a).error	Elo.coeffcient (a).pvalue
1	airborne.1	Free-living	airborne	1595	1449	24141	1.019	0.00012	0
2	animal.1	Host-associated	animal-urogenital	29317	28478	14039	1.052	0	0
3	animal.2	Host-associated	animal-proximalgut	180797	178273	52407	1.008	3e-05	0
4	animal.3	Host-associated	animal-distalgut	125143	123792	48089	1.008	3e-05	0
5	animal.4	Host-associated	animal-oral	37433	37291	26565	1.027	0	0
6	animal.5	Host-associated	animal-skin	40488	39029	52082	1.014	7e-05	0
7	animal.6	Host-associated	animal-respiratory	10360	10118	19591	1.037	0.00018	0
8	freshwater.1	Free-living	freshwater-sediments	19946	18012	81865	1.001	0	0
9	freshwater.2	Free-living	freshwater-water	46327	41353	77726	1.003	1e-05	0
10	freshwater.3	Free-living	freshwater-biofilm	5067	4743	38546	1.006	3e-05	0
11	peatland.1	Free-living	freshwater-peatlands(peat/bog)	1153	1138	8546	1.086	0.00109	0
12	peatland.2	Free-living	freshwater-peatlands(water)	3892	3375	33662	1.005	2e-05	0
13	plant.1	Host-associated	plant-rhizosphere	16608	13272	53293	1.003	1e-05	0
14	plant.2	Host-associated	plant-phyllosphere	10398	7777	39370	1.016	6e-05	0
15	plant.3	Host-associated	plant-endosphere	3917	2786	17164	1.042	0.00074	0
16	plant.4	Host-associated	plant-spermosphere	1641	1059	16914	1.035	0.00026	0
17	saline.1	Free-living	saline-sediments	6699	5378	46514	1.002	1e-05	0
18	saline.2	Free-living	saline-water	22871	16987	46833	1.008	4e-05	0
19	saline.3	Free-living	saline-biofilm	1680	1394	18596	1.013	9e-05	0
20	soil.1	Free-living	soil-agricultural	26329	22239	60857	1.002	1e-05	0
21	soil.2	Free-living	soil-desert	2011	1853	27806	1.006	3e-05	0
22	soil.3	Free-living	soil-tundra	1805	1656	19728	1.009	7e-05	0
23	soil.4	Free-living	soil-forest	10005	7944	43586	1.005	4e-05	0
24	soil.5	Free-living	soil-grassland	10431	7135	40227	1.003	2e-05	0

### Sheet: Table S3
Table S3. Relative occupancy (in %) of representative top 1% and top 5% high-performing taxa based on the BB-score across the 24 biomes presented in this study.
Classification	Genus.RefSeq	Airborne	Animal						Plant				Freshwater					Saline			Soil
			urogenital	proximalgut	distalgut	oral	skin	respiratory	rhizosphere	phyllosphere	endosphere	spermosphere	sediments	water	biofilm	peatlands(peat/bog)	peatlands(water)	sediments	water	biofilm	agricultural	desert	tundra	forest	grassland
Representative Top1% performers	Moraxella.HM287028	42.9262	3.5466	6.02447	2.03648	7.75522	52.3508	18.561	5.92978	14.35	8.14788	21.152	9.82123	17.22	10.9424	28.9982	6.72593	7.66084	7.27027	11.1191	7.04168	10.7933	2.35507	12.0972	9.13805
	Sphingobium.JF459964	9.24776	1.84704	2.40923	1.0033	3.56386	27.3617	11.7513	24.3294	19.9306	10.7322	23.796	12.6693	20.3081	25.3215	30.0527	10.2815	4.96467	8.24748	4.3759	18.4765	18.8343	23.43	21.9285	18.9488
	Methylorubrum.JQ660315	14.0787	2.10689	2.97858	1.02268	1.69478	20.5334	5.05041	16.3577	35.6178	45.5492	24.8347	4.96336	12.8673	9.46658	19.7715	2.19259	2.17553	5.23341	1.86514	18.8138	14.463	0.905797	8.00604	8.15697
	Lawsonella.GQ050671	28.4334	3.13575	3.34655	1.53806	6.29374	48.5126	21.3975	3.85021	6.8664	1.86648	8.49858	4.43593	4.51479	2.55113	1.23023	4.38519	3.27259	1.63655	5.59541	3.21507	6.90772	1.14734	8.08157	4.47092
	Aerococcus.HM813593	56.0386	2.30704	4.95644	3.26192	5.16479	27.7922	9.77466	2.78782	7.25215	8.79397	4.34372	2.85365	5.0081	2.50896	1.6696	1.27407	1.80364	2.1487	2.36729	3.89406	3.45386	0.966184	6.52065	2.21444
	Pseudomonas.EU449578	1.93237	0.0596952	0.402753	0.44187	0.490735	2.68006	0.869737	16.1694	3.38177	5.45585	18.1303	4.88563	5.45547	4.06915	0.439367	5.21481	1.09706	0.423853	2.43902	8.57503	1.2952	7.42754	9.94461	10.7078
Representive Top5% performers	Blastomonas.AF529332	3.1746	0.842756	1.01025	0.261729	0.807165	5.92893	1.09705	11.1664	7.04642	14.3934	8.8763	7.0342	11.397	12.7135	1.84534	3.58519	1.89662	4.07959	6.09756	5.40492	6.15219	1.38889	3.15962	5.25578
	Kocuria.HM297808	25.2588	1.21848	1.38664	0.466104	1.90663	37.4849	9.47816	2.01175	4.01183	3.01508	2.45515	1.28248	2.68179	1.66561	1.49385	1.06667	0.948308	1.68953	1.72166	2.43716	5.01889	0.181159	5.26183	1.92011
	Lactobacillus.HM265025	10.352	78.903	2.49954	2.1415	5.47853	30.052	8.53924	0.828813	3.69037	1.11271	2.644	1.85432	2.23926	1.58128	2.28471	1.21481	1.46895	0.835933	3.65854	2.47763	1.83486	0.664251	5.07301	0.798879
	Moraxella.JF237911	14.9758	0.66367	0.890208	0.273039	0.528278	12.3344	2.9749	0.595238	1.80018	0.717875	1.79415	1.51566	2.31906	1.0331	0.439367	0.325926	1.9338	0.788838	0.430416	1.0567	2.64436	0.845411	1.5861	1.86405
	Parabacteroides.HQ806026	5.59006	5.10921	28.7548	33.3091	3.9527	6.32606	3.08361	0.610307	2.35309	0.825556	1.88857	1.72663	2.95263	0.822264	0.966608	0.82963	1.11566	0.794725	1.21951	1.24106	0.431732	0.422705	0.541289	1.822
	Roseomonas.JF139825	6.14217	0.533745	0.476236	0.168024	0.568502	20.4438	3.18245	2.49397	3.03459	1.50754	1.22757	1.54897	2.18122	2.00295	0.790861	3.82222	0.669394	0.647554	1.93687	1.90656	6.69185	0.422705	3.04632	3.22355
	unc_Bacillales.KJ716456	16.0801	0.533745	1.56558	0.555771	0.480009	16.9054	2.63886	13.0425	17.8218	3.51759	15.203	8.77193	10.7779	14.1472	0.878735	0.888889	1.46895	1.42462	2.08034	8.26026	4.47922	1.14734	3.96526	3.37772
	unc_Neisseriaceae.JF122737	13.9406	2.02613	1.24696	0.441062	5.19965	31.9173	19.2034	0.979506	2.14736	1.29218	2.73843	1.73218	2.08207	1.62345	1.49385	2.99259	1.17144	1.21858	0.860832	1.23207	4.74906	0.724638	4.56949	1.10722
	top1	25.4428	20.9518
	top5	11.9393	7.18172

### Sheet: Table S4
Table S4. Summary of ubiquitous top 1% successful bacterial taxa based on the BB-score.
Name.identifier	NCBI Full name	Biomes as top1% performer	Web of Science Research Articlesa
Moraxella.HM287028	Moraxella osloensis	21	326
Sphingobium.JF459964	Sphingobium yanoikuyae	20	141
Lawsonella.GQ050671	Lawsonella clevelandensis	13	26
Methylorubrum.JQ660315	Methylorubrum [Methylobacterium] populi	15	60
Aerococcus.HM813593	Aerococcus viridans	12	690
Pseudomonas.EU449578	Pseudomonas fluorescens complex	12	24679
Pseudomonas	Pseudomonas aeruginosa		188807
Staphylococcus	Staphylococcus aureus		340351
Streptococcus	Streptococcus pneumoniae		69167
a= Publication counts are based on Web of Science records classified as ‘Articles’ only, retrieved on 14 August 2025.

### Sheet: Table S5
Table S5. Small-worldness statistics for the top5% performers biome network
Metric	Observed value	Random networks (average, n = 1000)	Description
Small-worldnessa	1.19314		Small-world index = (transivity/transitivityrandom) / (path length /path lengthrandom). Values > 1 indicate small-world structure.
Transitivity	0.717965	0.589849	Global transitivity (clustering) of observed . Greater observed values indicate more clustering than expected by chance.
Average path length	1.56884	1.52596	Observed values close to random expectations indicate efficient network connectivity.
a: Significance tested following a Monte Carlo permutation test (n=1000)

### Sheet: Table S6
Table S6. Broadly distributed top-performing OTUs (top 5% BB-score) detected in the main cross-biome network hubs.
OTU_id_Microbe_Atlas_Project	airborne	animal-skin	freshwater-water	plant-phyllosphere	soil-agricultural	AsTop5	AverageBB_score	biome.occ	Domain	Phylum	Class	Order	Family	Genus	Species	RepSequenceID	Category
90_20;96_774;97_902;98_1058;99_1339	1	1	1	1	1	24	1.02439	24	Bacteria	Proteobacteria	Alphaproteobacteria	Sphingomonadales	Sphingomonadaceae	Sphingobium	Sphingobium yanoikuyae	JF459964:1..1362	Ubiquitous Top1%
90_185;96_2735;97_7732;98_9506;99_12609	1	1	1	1	1	23	0.597372	24	Bacteria	Bacteroidetes	Chitinophagia	Chitinophagales	Chitinophagaceae	Sediminibacterium	Sediminibacterium salmoneum	EF025213:1..1451	Ubiquitous Top5%
90_17;96_26;97_27;98_2015;99_2601	1	1	1	1	1	23	0.282985	24	Bacteria	Proteobacteria	Gammaproteobacteria	Xanthomonadales	Xanthomonadaceae	Stenotrophomonas	Stenotrophomonas maltophilia	KF054845:1..1489	Ubiquitous Top5%
90_73;96_4112;97_5037;98_6421;99_8775	1	1	1	1	1	23	0.25268	24	Bacteria	Proteobacteria	Alphaproteobacteria	Caulobacterales	Caulobacteraceae	Caulobacter	Caulobacter sp.	JX095733:1..1351	Ubiquitous Top5%
90_80;96_1834;97_2203;98_2702;99_3525	1	1	1	1	1	23	0.814452	24	Bacteria	Proteobacteria	Gammaproteobacteria	Pseudomonadales	Moraxellaceae	Moraxella	Moraxella osloensis	HM287028:1..1355	Ubiquitous Top1%
90_10;96_1541;97_1839;98_2257;99_2921	1	1	1	1	1	22	0.427872	24	Bacteria	Actinobacteria	Actinomycetia	Corynebacteriales	Lawsonellaceae	Lawsonella	Lawsonella clevelandensis	KF092387:1..1342	Ubiquitous Top5%
90_58;96_124;97_132;98_149;99_170	1	1	1	1	1	22	0.405559	24	Bacteria	Firmicutes	Bacilli	Lactobacillales	Streptococcaceae	Lactococcus	Lactococcus lactis	FJ824739:1..1425	Ubiquitous Top5%
90_1;96_431;97_492;98_563;99_701	1	1	1	1	1	22	0.305399	24	Bacteria	Proteobacteria	Betaproteobacteria	Burkholderiales	Comamonadaceae	Delftia	Delftia acidovorans	HQ750250:1..1447	Ubiquitous Top5%
90_17;96_26;97_27;98_30;99_31	1	1	1	1	1	22	0.249846	24	Bacteria	Proteobacteria	Gammaproteobacteria	Xanthomonadales	Xanthomonadaceae	Stenotrophomonas	Stenotrophomonas maltophilia	HM016874:1..1427	Ubiquitous Top5%
90_10;96_1541;97_1839;98_2257;99_8603	1	1	1	1	1	22	0.859867	24	Bacteria	Actinobacteria	Actinomycetia	Corynebacteriales	Lawsonellaceae	Lawsonella	Lawsonella clevelandensis	GQ050671:1..1342	Ubiquitous Top1%
90_15368;96_177;97_192;98_215;99_253	1	1	1	1	1	22	0.64753	24	Bacteria	Proteobacteria	Alphaproteobacteria	Hyphomicrobiales	Methylobacteriaceae	Methylorubrum	Methylorubrum populi	JQ660315:1..1438	Ubiquitous Top1%
90_23;96_224;97_245;98_274;99_321	1	1	1	1	1	21	0.49399	24	Bacteria	Proteobacteria	Gammaproteobacteria	Pseudomonadales	Pseudomonadaceae	Pseudomonas	NA	FJ560470:1..1412	Ubiquitous Top5%
90_9;96_13;97_13;98_15;99_16	1	1	1	1	1	21	0.487491	24	Bacteria	Actinobacteria	Actinomycetia	Micrococcales	Micrococcaceae	Rothia	Rothia mucilaginosa	HM305985:1..1348	Ubiquitous Top5%
90_8;96_11;97_459;98_1490;99_1891	1	1	1	1	1	21	0.441162	24	Bacteria	Proteobacteria	Gammaproteobacteria	Pseudomonadales	Moraxellaceae	Acinetobacter	NA	HM285892:1..1359	Ubiquitous Top5%
90_273;96_1085;97_1269;98_1524;99_8086	1	1	1	1	1	21	0.265335	24	Bacteria	Firmicutes	Erysipelotrichia	Erysipelotrichales	Turicibacteraceae	Turicibacter	Turicibacter sanguinis subclade	HQ646364:1..1477	Ubiquitous Top5%
90_13;96_938;97_1091;98_1301;99_1645	1	1	1	1	1	21	0.620644	24	Bacteria	Firmicutes	Bacilli	Lactobacillales	Aerococcaceae	Aerococcus	Aerococcus viridans	HM813593:1..1370	Ubiquitous Top1%
90_16228;96_4035;97_4955;98_6335;99_8677	1	1	1	1	1	21	0.467648	23	Bacteria	Firmicutes	Bacilli	Bacillales	NA	unc_Bacillales	NA	JN230283:1..1460	Restricted
90_130;96_390;97_439;98_501;99_656	1	1	1	1	1	20	0.813841	24	Bacteria	Firmicutes	Bacilli	Bacillales	NA	unc_Bacillales	NA	KJ716456:1..1504	Ubiquitous Top5%
90_20;96_574;97_668;98_775;99_993	1	1	1	1	1	20	0.681097	24	Bacteria	Proteobacteria	Alphaproteobacteria	Sphingomonadales	Sphingomonadaceae	Blastomonas	NA	AF529332:1..1402	Ubiquitous Top5%
90_273;96_1085;97_1269;98_1524;99_1942	1	1	1	1	1	20	0.548925	24	Bacteria	Firmicutes	Erysipelotrichia	Erysipelotrichales	Turicibacteraceae	Turicibacter	Turicibacter sanguinis subclade	FJ682287:1..1375	Ubiquitous Top5%
90_12;96_3927;97_4831;98_6190;99_8462	1	1	1	1	1	20	0.511467	24	Bacteria	Proteobacteria	Betaproteobacteria	Burkholderiales	Oxalobacteraceae	Undibacterium	Undibacterium oligocarboniphilum subclade	JF766466:1..1504	Ubiquitous Top5%
90_8;96_11;97_38;98_86;99_95	1	1	1	1	1	20	0.506587	24	Bacteria	Proteobacteria	Gammaproteobacteria	Pseudomonadales	Moraxellaceae	Acinetobacter	NA	HM246137:1..1460	Ubiquitous Top5%
90_58;96_1605;97_3793;98_5143;99_7003	1	1	1	1	1	20	0.256266	24	Bacteria	Firmicutes	Bacilli	Lactobacillales	Streptococcaceae	Lactococcus	Lactococcus raffinolactis subclade	AB749378:1..1381	Ubiquitous Top5%
90_4;96_100;97_107;98_116;99_131	1	1	1	1	1	20	0.221583	24	Bacteria	Firmicutes	Bacilli	Lactobacillales	Streptococcaceae	Streptococcus	NA	JF187447:1..1369	Ubiquitous Top5%
90_12;96_51;97_54;98_59;99_714	1	1	1	1	1	20	0.363868	23	Bacteria	Proteobacteria	Betaproteobacteria	Burkholderiales	Burkholderiaceae	Ralstonia	Ralstonia insidiosa	HM558458:1..1370	Restricted
90_46;96_486;97_555;98_638;99_799	1	1	1	1	1	19	0.852308	24	Bacteria	Firmicutes	Bacilli	Lactobacillales	Lactobacillaceae	Lactobacillus	Lactobacillus iners subclade	HM265025:1..1392	Ubiquitous Top5%
90_32;96_185;97_201;98_224;99_264	1	1	1	1	1	19	0.626518	24	Bacteria	Firmicutes	Bacilli	Bacillales	Listeriaceae	Brochothrix	NA	HM309551:1..1369	Ubiquitous Top5%
90_12;96_3772;97_4647;98_5968;99_8203	1	1	1	1	1	19	0.491727	24	Bacteria	Proteobacteria	Betaproteobacteria	Burkholderiales	Burkholderiaceae	Lautropia	Lautropia mirabilis	JF187556:1..1352	Ubiquitous Top5%
90_15360;96_410;97_465;98_535;99_663	1	1	1	1	1	19	0.431623	24	Bacteria	Actinobacteria	Actinomycetia	Propionibacteriales	Propionibacteriaceae	Cutibacterium	Cutibacterium acnes	HM287032:1..1346	Ubiquitous Top5%
90_20;96_795;97_926;98_1256;99_15758	1	1	1	1	1	19	0.430296	24	Bacteria	Proteobacteria	Alphaproteobacteria	Sphingomonadales	Sphingomonadaceae	Novosphingobium	NA	HM324675:1..1308	Ubiquitous Top5%
90_6;96_106;97_324;98_1038;99_1313	1	1	1	1	1	19	0.218631	24	Bacteria	Proteobacteria	Gammaproteobacteria	Enterobacterales	Yersiniaceae	Serratia	NA	KJ004486:1..1411	Ubiquitous Top5%
90_21;96_89;97_94;98_103;99_114	1	1	1	1	1	19	0.430634	23	Bacteria	Bacteroidetes	Bacteroidia	Bacteroidales	Bacteroidaceae	Bacteroides	Bacteroides uniformis	EU761880:1..1358	Restricted
90_9;96_424;97_1160;98_1384;99_1750	1	1	1	1	1	18	1.02439	24	Bacteria	Actinobacteria	Actinomycetia	Micrococcales	Micrococcaceae	Kocuria	Kocuria palustris	HM297808:1..1347	Ubiquitous Top5%
90_15355;96_3957;97_4868;98_6233;99_8531	1	1	1	1	1	18	0.750123	24	Bacteria	Proteobacteria	Betaproteobacteria	Neisseriales	Neisseriaceae	unc_Neisseriaceae	NA	JF122737:1..1364	Ubiquitous Top5%
90_4;96_4;97_490;98_1706;99_2187	1	1	1	1	1	18	0.543326	24	Bacteria	Firmicutes	Bacilli	Lactobacillales	Streptococcaceae	Streptococcus	Streptococcus cristatus subclade	JF210669:1..1367	Ubiquitous Top5%
90_17850;96_69182;97_89870;98_122195;99_188475	1	1	1	1	1	18	0.37919	24	Archaea	Thaumarchaeota	Nitrososphaeria	Nitrososphaerales	Nitrososphaeraceae	Nitrososphaera	NA	KJ467635:1..1308	Ubiquitous Top5%
90_34;96_149;97_160;98_434;99_535	1	1	1	1	1	18	0.344838	24	Bacteria	Firmicutes	Clostridia	Eubacteriales	Clostridiaceae	Clostridium	Clostridium butyricum subclade	NZ_CP013252:239754..241275	Ubiquitous Top5%
90_9;96_453;97_519;98_597;99_746	1	1	1	1	1	18	0.633954	23	Bacteria	Actinobacteria	Actinomycetia	Micrococcales	Micrococcaceae	Micrococcus	NA	JF197269:1..1343	Restricted
90_15360;96_2184;97_2643;98_3276;99_4358	1	1	1	1	1	18	0.56152	23	Bacteria	Actinobacteria	Actinomycetia	Propionibacteriales	Propionibacteriaceae	Cutibacterium	Cutibacterium granulosum subclade	GQ062891:1..1342	Restricted
90_17;96_73;97_76;98_83;99_92	1	1	1	1	1	17	0.575121	24	Bacteria	Proteobacteria	Gammaproteobacteria	Xanthomonadales	Xanthomonadaceae	Xanthomonas	NA	NZ_AKES01000141:4040..5586	Ubiquitous Top5%
90_10;96_611;97_714;98_833;99_1060	1	1	1	1	1	17	0.505062	24	Bacteria	Actinobacteria	Actinomycetia	Corynebacteriales	Dietziaceae	Dietzia	NA	JF216916:1..1336	Ubiquitous Top5%
90_20;96_795;97_926;98_37581;99_52415	1	1	1	1	1	17	0.468376	24	Bacteria	Proteobacteria	Alphaproteobacteria	Sphingomonadales	Sphingomonadaceae	Novosphingobium	NA	GQ093042:1..1310	Ubiquitous Top5%
90_8;96_11;97_11;98_42;99_511	1	1	1	1	1	17	0.448152	24	Bacteria	Proteobacteria	Gammaproteobacteria	Pseudomonadales	Moraxellaceae	Acinetobacter	Acinetobacter tjernbergiae	JN228272:1..1460	Ubiquitous Top5%
90_178;96_1517;97_1809;98_2213;99_2859	1	1	1	1	1	17	0.42047	24	Bacteria	Firmicutes	Bacilli	Lactobacillales	Aerococcaceae	Abiotrophia	Abiotrophia defectiva subclade	HM326622:1..1375	Ubiquitous Top5%
90_12;96_173;97_187;98_381;99_1264	1	1	1	1	1	17	0.361989	24	Bacteria	Proteobacteria	Betaproteobacteria	Burkholderiales	Burkholderiaceae	Paraburkholderia	NA	HQ752564:1..1447	Ubiquitous Top5%
90_1892;96_16468;97_20204;98_25259;99_34183	1	1	1	1	1	17	0.351031	24	Bacteria	Proteobacteria	Alphaproteobacteria	Rhodobacterales	Rhodobacteraceae	Amaricoccus	Amaricoccus kaplicensis subclade	HM315956:1..1283	Ubiquitous Top5%
90_13;96_1400;97_1671;98_2034;99_2628	1	1	1	1	1	17	0.242552	24	Bacteria	Firmicutes	Bacilli	Lactobacillales	Carnobacteriaceae	Granulicatella	Granulicatella adiacens subclade	HM278246:1..1371	Ubiquitous Top5%
90_79;96_1044;97_1219;98_1462;99_1847	1	1	1	1	1	17	0.780417	23	Bacteria	Firmicutes	Bacilli	Bacillales	Bacillaceae	Anoxybacillus	Anoxybacillus geothermalis	AB243446:1..1515	Restricted
90_80;96_24059;97_30101;98_38485;99_53777	1	1	1	1	1	16	0.637452	24	Bacteria	Proteobacteria	Gammaproteobacteria	Pseudomonadales	Moraxellaceae	Moraxella	NA	JF237911:1..1363	Ubiquitous Top5%
90_9;96_387;97_436;98_498;99_614	1	1	1	1	1	16	0.520344	24	Bacteria	Actinobacteria	Actinomycetia	Micrococcales	Microbacteriaceae	unc_Microbacteriaceae	NA	FN178369:1..1405	Ubiquitous Top5%
90_8;96_11;97_459;98_528;99_654	1	1	1	1	1	16	0.500018	24	Bacteria	Proteobacteria	Gammaproteobacteria	Pseudomonadales	Moraxellaceae	Acinetobacter	NA	KF098036:1..1358	Ubiquitous Top5%
90_24;96_811;97_945;98_1109;99_1402	1	1	1	1	1	16	0.429265	24	Bacteria	Actinobacteria	Actinomycetia	NA	NA	unc_Actinomycetia	NA	EF400037:1..1489	Ubiquitous Top5%
90_9;96_446;97_510;98_586;99_730	1	1	1	1	1	16	0.264242	24	Bacteria	Actinobacteria	Actinomycetia	Micrococcales	Microbacteriaceae	Clavibacter	Clavibacter michiganensis	JX949715:1..1393	Ubiquitous Top5%
90_22;96_35;97_36;98_39;99_41	1	1	1	1	1	16	0.579044	23	Bacteria	Firmicutes	Bacilli	Lactobacillales	Lactobacillaceae	Leuconostoc	NA	HM218270:1..1448	Restricted
90_46;96_506;97_581;98_668;99_840	1	1	1	1	1	16	0.469739	23	Bacteria	Firmicutes	Bacilli	Lactobacillales	Lactobacillaceae	Lactobacillus	NA	AF371478:1..1502	Restricted
90_266;96_1068;97_1246;98_1496;99_1901	1	1	1	1	1	15	0.7383	24	Bacteria	Proteobacteria	Alphaproteobacteria	Rhodospirillales	Acetobacteraceae	Roseomonas	Roseomonas mucosa subclade	JF139825:1..1308	Ubiquitous Top5%
90_5;96_45;97_47;98_51;99_55	1	1	1	1	1	15	0.435268	24	Bacteria	Proteobacteria	Alphaproteobacteria	Hyphomicrobiales	Brucellaceae	Brucella	NA	NZ_EQ999598:4186..5678	Ubiquitous Top5%
90_20;96_868;97_1312;98_2527;99_3295	1	1	1	1	1	15	0.433458	24	Bacteria	Proteobacteria	Alphaproteobacteria	Sphingomonadales	Sphingomonadaceae	Sphingomonas	Sphingomonas sp.	HM258558:1..1306	Ubiquitous Top5%
90_20;96_868;97_1016;98_1199;99_1517	1	1	1	1	1	15	0.386036	24	Bacteria	Proteobacteria	Alphaproteobacteria	Sphingomonadales	Sphingomonadaceae	Sphingomonas	NA	KU514716:1..1448	Ubiquitous Top5%
90_34;96_235;97_257;98_286;99_335	1	1	1	1	1	15	0.32531	24	Bacteria	Firmicutes	Clostridia	Eubacteriales	Clostridiaceae	Clostridium	Clostridium perfringens subclade	HQ777227:1..1425	Ubiquitous Top5%
90_34;96_669;97_775;98_899;99_1146	1	1	1	1	1	15	0.287746	24	Bacteria	Firmicutes	Clostridia	Eubacteriales	Clostridiaceae	Clostridium	NA	NZ_CP010521:3499787..3501300	Ubiquitous Top5%
90_45;96_369;97_416;98_475;99_581	1	1	1	1	1	15	0.462062	23	Bacteria	Firmicutes	Bacilli	Lactobacillales	Lactobacillaceae	Limosilactobacillus	Limosilactobacillus reuteri subclade	JX524003:1..1460	Restricted
90_1;96_491;97_892;98_1045;99_1320	1	1	1	1	1	15	0.320994	23	Bacteria	Proteobacteria	Betaproteobacteria	Burkholderiales	Comamonadaceae	unc_Comamonadaceae	NA	GQ105235:1..1350	Restricted
90_76;96_497;97_5674;98_7129;99_9647	1	1	1	1	1	14	0.603874	24	Bacteria	Bacteroidetes	Flavobacteriia	Flavobacteriales	Weeksellaceae	Epilithonimonas	Chryseobacterium hominis subclade	HM250029:1..1345	Ubiquitous Top5%
90_2391;96_10491;97_12681;98_15596;99_20639	1	1	1	1	1	14	0.448137	24	Bacteria	NA	NA	NA	NA	NA	NA	JX227125:1..1466	Ubiquitous Top5%
90_13;96_12252;97_14862;98_18388;99_24449	1	1	1	1	1	14	0.376606	24	Bacteria	Firmicutes	Bacilli	Lactobacillales	Carnobacteriaceae	Trichococcus	NA	GU356321:1..1430	Ubiquitous Top5%
90_9;96_9250;97_11123;98_13673;99_18097	1	1	1	1	1	14	0.265322	24	Bacteria	Actinobacteria	Actinomycetia	Micrococcales	Microbacteriaceae	Aurantimicrobium	Aurantimicrobium minutum subclade	LC132839:1..1413	Ubiquitous Top5%
90_358;96_1615;97_1932;98_2375;99_3092	1	1	1	1	1	14	0.181683	24	Bacteria	Firmicutes	Bacilli	Bacillales	Thermoactinomycetaceae	Thermoactinomyces	NA	JN578486:1..1453	Ubiquitous Top5%
90_1007;96_35161;97_44636;98_58402;99_84203	1	1	1	1	1	14	0.088549	24	Bacteria	Actinobacteria	Acidimicrobiia	Acidimicrobiales	Lamiaceae	Lamia	NA	HM845888:1..1345	Ubiquitous Top5%
90_9;96_1446;97_1726;98_43642;99_61498	1	1	1	1	1	14	0.620056	22	Bacteria	Actinobacteria	Actinomycetia	Micrococcales	Micrococcaceae	Glutamicibacter	NA	LN561296:1..1357	Restricted
90_46;96_146;97_157;98_175;99_805	1	1	1	1	1	14	0.43376	23	Bacteria	Firmicutes	Bacilli	Lactobacillales	Lactobacillaceae	Lactobacillus	NA	GQ077011:1..1385	Restricted
90_46;96_506;97_581;98_668;99_3899	1	1	1	1	1	14	0.390271	22	Bacteria	Firmicutes	Bacilli	Lactobacillales	Lactobacillaceae	Lactobacillus	Lactobacillus hominis	AB627694:1..1564	Restricted
90_1;96_491;97_560;98_1048;99_1323	1	1	1	1	1	14	0.364085	23	Bacteria	Proteobacteria	Betaproteobacteria	Burkholderiales	Comamonadaceae	Acidovorax	NA	KF769124:1..1423	Restricted
90_4;96_16;97_16;98_19;99_20	1	1	1	1	1	14	0.302919	23	Bacteria	Firmicutes	Bacilli	Lactobacillales	Streptococcaceae	Streptococcus	Streptococcus agalactiae subclade	NZ_ALSU01000041:62933..64487	Restricted
90_126;96_972;97_1132;98_1349;99_1709	1	1	1	1	1	13	0.640446	24	Bacteria	Bacteroidetes	Bacteroidia	Bacteroidales	Tannerellaceae	Parabacteroides	Parabacteroides merdae subclade	HQ806026:1..1434	Ubiquitous Top5%
90_129;96_771;97_899;98_1055;99_1895	1	1	1	1	1	13	0.619803	24	Bacteria	Proteobacteria	Betaproteobacteria	Nitrosomonadales	Sterolibacteriaceae	Methyloversatilis	Methyloversatilis discipulorum	HQ703522:1..1454	Ubiquitous Top5%
90_3;96_530;97_6036;98_7555;99_10160	1	1	1	1	1	13	0.569203	24	Bacteria	Firmicutes	Bacilli	Bacillales	Bacillaceae	Bacillus	NA	AF252322:1..1478	Ubiquitous Top5%
90_12;96_1067;97_1245;98_1494;99_1897	1	1	1	1	1	13	0.534717	24	Bacteria	Proteobacteria	Betaproteobacteria	Burkholderiales	Burkholderiaceae	Limnobacter	Limnobacter thiooxidans subclade	HQ770333:1..1428	Ubiquitous Top5%
90_9;96_3136;97_3840;98_4877;99_6615	1	1	1	1	1	13	0.469735	24	Bacteria	Actinobacteria	Actinomycetia	Micrococcales	Sanguibacteraceae	Sanguibacter	NA	DQ339590:1..1408	Ubiquitous Top5%
90_10;96_101;97_108;98_117;99_132	1	1	1	1	1	13	0.449037	24	Bacteria	Actinobacteria	Actinomycetia	Corynebacteriales	Corynebacteriaceae	Corynebacterium	Corynebacterium diphtheriae	NZ_NDHS01000021:3716..5246	Ubiquitous Top5%
90_12;96_74;97_77;98_84;99_93	1	1	1	1	1	13	0.298372	24	Bacteria	Proteobacteria	Betaproteobacteria	Burkholderiales	Burkholderiaceae	Polynucleobacter	NA	LC132837:1..1428	Ubiquitous Top5%
90_4;96_33;97_34;98_37;99_39	1	1	1	1	1	13	0.282723	24	Bacteria	Firmicutes	Bacilli	Lactobacillales	Streptococcaceae	Streptococcus	Streptococcus mutans subclade	NZ_ALYT01000015:29..1590	Ubiquitous Top5%
90_9;96_254;97_277;98_309;99_366	1	1	1	1	1	13	0.276983	24	Bacteria	Actinobacteria	Actinomycetia	Kineosporiales	Kineosporiaceae	Kineococcus	NA	JF219455:1..1338	Ubiquitous Top5%
90_3;96_600;97_703;98_819;99_1045	1	1	1	1	1	13	0.275999	24	Bacteria	Firmicutes	Bacilli	Bacillales	Planococcaceae	Solibacillus	Solibacillus silvestris	EU772265:1..1415	Ubiquitous Top5%
90_21;96_816;97_950;98_1117;99_1411	1	1	1	1	1	13	0.25923	24	Bacteria	Bacteroidetes	Bacteroidia	Bacteroidales	Bacteroidaceae	Bacteroides	Bacteroides graminisolvens subclade	EF398527:1..1486	Ubiquitous Top5%
90_7;96_9;97_9;98_11;99_12	1	1	1	1	1	13	0.188243	24	Bacteria	Proteobacteria	Betaproteobacteria	Burkholderiales	Alcaligenaceae	Bordetella	NA	NZ_CP011170:3225145..3226686	Ubiquitous Top5%
90_4;96_4;97_490;98_763;99_978	1	1	1	1	1	13	0.640146	23	Bacteria	Firmicutes	Bacilli	Lactobacillales	Streptococcaceae	Streptococcus	NA	JF214426:1..1378	Restricted
90_23;96_224;97_842;98_978;99_1236	1	1	1	1	1	13	0.402268	23	Bacteria	Proteobacteria	Gammaproteobacteria	Pseudomonadales	Pseudomonadaceae	Pseudomonas	NA	HM309555:1..1358	Restricted
90_2;96_337;97_376;98_432;99_532	1	1	1	1	1	13	0.381414	23	Bacteria	Firmicutes	Clostridia	Eubacteriales	Peptostreptococcaceae	Paeniclostridium	NA	NZ_LBBT01000182:3150..4655	Restricted
90_18;96_273;97_301;98_4715;99_6380	1	1	1	1	1	13	0.355124	23	Bacteria	Proteobacteria	Gammaproteobacteria	Pasteurellales	Pasteurellaceae	Haemophilus	NA	JF166407:1..1363	Restricted
90_15817;96_6795;97_8135;98_9977;99_13178	1	1	1	1	1	13	0.344291	23	Bacteria	Actinobacteria	Actinomycetia	Micrococcales	Brevibacteriaceae	Brevibacterium	Brevibacterium luteolum	KF280291:1..1402	Restricted
90_12;96_7413;97_8897;98_10907;99_14385	1	1	1	1	1	13	0.320941	23	Bacteria	Proteobacteria	Betaproteobacteria	Burkholderiales	Oxalobacteraceae	Noviherbaspirillum	NA	HM333740:1..1352	Restricted
90_8;96_11;97_1467;98_1789;99_2291	1	1	1	1	1	13	0.293736	23	Bacteria	Proteobacteria	Gammaproteobacteria	Pseudomonadales	Moraxellaceae	Acinetobacter	NA	KX508754:1..1500	Restricted
90_13;96_764;97_891;98_1044;99_1319	1	1	1	1	1	13	0.291095	23	Bacteria	Firmicutes	Bacilli	Lactobacillales	Carnobacteriaceae	Jeotgalibaca	Jeotgalibaca arthritidis subclade	FJ674505:1..1411	Restricted
90_10;96_562;97_652;98_2537;99_3310	1	1	1	1	1	13	0.261941	23	Bacteria	Actinobacteria	Actinomycetia	Corynebacteriales	Nocardiaceae	Williamsia	NA	KF086366:1..1339	Restricted
90_29;96_661;97_765;98_3270;99_4348	1	1	1	1	1	13	0.241114	23	Bacteria	Proteobacteria	Alphaproteobacteria	Rhodospirillales	Acetobacteraceae	Asaia	NA	KM014500:1..1359	Restricted
90_303;96_1205;97_1425;98_1735;99_2225	1	1	1	1	1	12	0.525215	24	Bacteria	Bacteroidetes	Bacteroidia	Bacteroidales	Prevotellaceae	Prevotella	NA	FJ976414:1..1358	Ubiquitous Top5%
90_58;96_192;97_208;98_233;99_274	1	1	1	1	1	12	0.464543	24	Bacteria	Firmicutes	Bacilli	Lactobacillales	Streptococcaceae	Lactococcus	Lactococcus garvieae	FJ749541:1..1462	Ubiquitous Top5%
90_80;96_193;97_1308;98_3777;99_5055	1	1	1	1	1	12	0.423758	24	Bacteria	Proteobacteria	Gammaproteobacteria	Pseudomonadales	Moraxellaceae	Psychrobacter	NA	JF132716:1..1357	Ubiquitous Top5%
90_150;96_2076;97_2501;98_3094;99_4091	1	1	1	1	1	12	0.30503	24	Bacteria	Actinobacteria	Coriobacteriia	Coriobacteriales	Atopobiaceae	Lancefieldella	Lancefieldella parvula subclade	JF212475:1..1332	Ubiquitous Top5%
90_6243;96_28991;97_36549;98_47296;99_67083	1	1	1	1	1	12	0.277076	24	Bacteria	NA	NA	NA	NA	NA	NA	JF177028:1..1322	Ubiquitous Top5%
90_373;96_1632;97_1954;98_3088;99_4083	1	1	1	1	1	12	0.243184	24	Bacteria	Actinobacteria	Thermoleophilia	Solirubrobacterales	Patulibacteraceae	Patulibacter	NA	AB167239:1..1443	Ubiquitous Top5%
90_15366;96_218;97_237;98_2791;99_7402	1	1	1	1	1	12	0.226776	24	Bacteria	Bacteroidetes	Sphingobacteriia	Sphingobacteriales	Sphingobacteriaceae	Sphingobacterium	Sphingobacterium faecium	EF423371:1..1384	Ubiquitous Top5%
90_3;96_17;97_17;98_20;99_21	1	1	1	1	1	12	0.598131	22	Bacteria	Firmicutes	Bacilli	Bacillales	Bacillaceae	Bacillus	NA	JQ062996:1..1465	Restricted
90_58;96_1605;97_1917;98_2358;99_3069	1	1	1	1	1	12	0.538863	22	Bacteria	Firmicutes	Bacilli	Lactobacillales	Streptococcaceae	Lactococcus	Lactococcus piscium subclade	FJ873672:1..1475	Restricted
90_45;96_140;97_151;98_168;99_195	1	1	1	1	1	12	0.504373	22	Bacteria	Firmicutes	Bacilli	Lactobacillales	Lactobacillaceae	unc_Lactobacillaceae	NA	FJ378891:1..1482	Restricted
90_1;96_491;97_560;98_1537;99_1965	1	1	1	1	1	12	0.399279	23	Bacteria	Proteobacteria	Betaproteobacteria	Burkholderiales	Comamonadaceae	Acidovorax	Acidovorax caeni subclade	HM328846:1..1350	Restricted
90_86;96_297;97_582;98_669;99_843	1	1	1	1	1	12	0.39677	23	Bacteria	Proteobacteria	Alphaproteobacteria	Hyphomicrobiales	Bradyrhizobiaceae	Bradyrhizobium	NA	EU919804:1..1451	Restricted
90_45;96_484;97_553;98_636;99_796	1	1	1	1	1	12	0.297447	22	Bacteria	Firmicutes	Bacilli	Lactobacillales	Lactobacillaceae	Levilactobacillus	Levilactobacillus brevis subclade	KT427448:1..1453	Restricted
90_46;96_146;97_157;98_801;99_1025	1	1	1	1	1	12	0.228042	23	Bacteria	Firmicutes	Bacilli	Lactobacillales	Lactobacillaceae	Lactobacillus	NA	HQ809538:1..1483	Restricted
90_178;96_10414;97_12587;98_15495;99_20497	1	1	1	1	1	11	0.424114	24	Bacteria	Firmicutes	Bacilli	Lactobacillales	Aerococcaceae	Facklamia	Facklamia tabacinasalis subclade	FJ672074:1..1398	Ubiquitous Top5%
90_94;96_1096;97_1284;98_1546;99_1976	1	1	1	1	1	11	0.309666	24	Bacteria	Actinobacteria	Actinomycetia	Geodermatophilales	Geodermatophilaceae	Modestobacter	NA	JX949795:1..1385	Ubiquitous Top5%
90_15368;96_177;97_192;98_215;99_4796	1	1	1	1	1	11	0.295102	24	Bacteria	Proteobacteria	Alphaproteobacteria	Hyphomicrobiales	Methylobacteriaceae	Methylorubrum	NA	JQ659385:1..1399	Ubiquitous Top5%
90_15368;96_285;97_548;98_631;99_790	1	1	1	1	1	11	0.218545	24	Bacteria	Proteobacteria	Alphaproteobacteria	Hyphomicrobiales	Methylobacteriaceae	Methylobacterium	Methylobacterium bullatum	NZ_KI912577:3887..5417	Ubiquitous Top5%
90_73;96_180;97_196;98_2755;99_6987	1	1	1	1	1	11	0.488946	23	Bacteria	Proteobacteria	Alphaproteobacteria	Caulobacterales	Caulobacteraceae	Brevundimonas	NA	HM275805:1..1282	Restricted
90_3;96_5496;97_6627;98_8230;99_11038	1	1	1	1	1	11	0.292986	22	Bacteria	Firmicutes	Bacilli	Bacillales	Bacillaceae	Bacillus	NA	FN666257:1..1507	Restricted
90_20;96_1278;97_1518;98_1848;99_2373	1	1	1	1	1	11	0.284888	23	Bacteria	Proteobacteria	Alphaproteobacteria	Sphingomonadales	Erythrobacteraceae	Croceibacterium	NA	HM333411:1..1306	Restricted
90_45;96_1311;97_1558;98_1895;99_2427	1	1	1	1	1	11	0.214232	23	Bacteria	Firmicutes	Bacilli	Lactobacillales	Lactobacillaceae	Limosilactobacillus	Limosilactobacillus mucosae subclade	AB425911:1..1500	Restricted
90_12;96_173;97_187;98_21476;99_28750	1	1	1	1	1	10	0.441292	24	Bacteria	Proteobacteria	Betaproteobacteria	Burkholderiales	Burkholderiaceae	Paraburkholderia	NA	HQ772372:1..1435	Ubiquitous Top5%
90_1881;96_33913;97_43012;98_56218;99_80795	1	1	1	1	1	10	0.336071	24	Bacteria	NA	NA	NA	NA	NA	NA	EF157268:1..1425	Ubiquitous Top5%
90_10;96_1764;97_2112;98_2592;99_3384	1	1	1	1	1	10	0.316746	24	Bacteria	Actinobacteria	Actinomycetia	Corynebacteriales	Corynebacteriaceae	Corynebacterium	Corynebacterium efficiens subclade	FJ674326:1..1376	Ubiquitous Top5%
90_104;96_1440;97_1717;98_2099;99_2707	1	1	1	1	1	10	0.224972	24	Bacteria	Cyanobacteria	NA	Oscillatoriales	Oscillatoriaceae	Oscillatoria	Oscillatoria nigro-viridis subclade	HQ189047:1..1338	Ubiquitous Top5%
90_79;96_455;97_521;98_599;99_750	1	1	1	1	1	10	0.192647	24	Bacteria	Firmicutes	Bacilli	Bacillales	Bacillaceae	unc_Bacillaceae	NA	NC_015660:3585966..3587529	Ubiquitous Top5%
90_15366;96_218;97_237;98_2791;99_3649	1	1	1	1	1	10	0.186117	24	Bacteria	Bacteroidetes	Sphingobacteriia	Sphingobacteriales	Sphingobacteriaceae	Sphingobacterium	NA	KJ726588:1..1391	Ubiquitous Top5%
90_2;96_337;97_376;98_1330;99_1682	1	1	1	1	1	10	0.389592	23	Bacteria	Firmicutes	Clostridia	Eubacteriales	Peptostreptococcaceae	Paeniclostridium	Paeniclostridium sordellii	JQ200634:1..1322	Restricted
90_3;96_17;97_607;98_698;99_885	1	1	1	1	1	10	0.366957	23	Bacteria	Firmicutes	Bacilli	Bacillales	Bacillaceae	Bacillus	Bacillus pumilus	AB244484:1..1471	Restricted
90_18;96_1251;97_1484;98_1809;99_2317	1	1	1	1	1	10	0.337333	23	Bacteria	Proteobacteria	Gammaproteobacteria	Pasteurellales	Pasteurellaceae	Haemophilus	Haemophilus parahaemolyticus	JF140126:1..1361	Restricted
90_1255;96_11283;97_13670;98_16842;99_22332	1	1	1	1	1	10	0.311054	23	Bacteria	Gemmatimonadetes	Gemmatimonadetes	Gemmatimonadales	NA	unc_Gemmatimonadales	NA	HM438472:1..1435	Restricted
90_3290;96_37658;97_47880;98_62772;99_91057	1	1	1	1	1	10	0.305348	23	Bacteria	Proteobacteria	Alphaproteobacteria	Rhodospirillales	Rhodospirillaceae	Taonella	Taonella mepensis subclade	HE616169:1..1408	Restricted
90_124;96_2643;97_3240;98_4073;99_5454	1	1	1	1	1	10	0.263382	23	Bacteria	Actinobacteria	Actinomycetia	Actinomycetales	Actinomycetaceae	Actinomyces	Actinomyces graevenitzii subclade	KF066556:1..1368	Restricted
90_46;96_146;97_157;98_175;99_206	1	1	1	1	1	10	0.148464	22	Bacteria	Firmicutes	Bacilli	Lactobacillales	Lactobacillaceae	Lactobacillus	NA	HM218446:1..1465	Restricted
90_3490;96_22493;97_28116;98_35824;99_49838	1	1	1	1	1	9	0.334703	24	Bacteria	Bacteroidetes	Cytophagia	Cytophagales	Cytophagaceae	Rhodocytophaga	NA	JF217335:1..1339	Ubiquitous Top5%
90_3;96_846;97_989;98_1167;99_1481	1	1	1	1	1	9	0.329485	24	Bacteria	Firmicutes	Bacilli	Bacillales	Bacillaceae	Weizmannia	Weizmannia coagulans subclade	FN667353:1..1485	Ubiquitous Top5%
90_400;96_50361;97_64833;98_86498;99_129174	1	1	1	1	1	9	0.323407	24	Bacteria	Proteobacteria	Deltaproteobacteria	Myxococcales	Labilitrichaceae	unc_Labilitrichaceae	NA	HM450026:1..1479	Ubiquitous Top5%
90_22;96_35;97_348;98_2237;99_2892	1	1	1	1	1	9	0.444696	22	Bacteria	Firmicutes	Bacilli	Lactobacillales	Lactobacillaceae	Leuconostoc	NA	KX061998:1..1428	Restricted
90_22;96_35;97_348;98_393;99_476	1	1	1	1	1	9	0.371125	23	Bacteria	Firmicutes	Bacilli	Lactobacillales	Lactobacillaceae	Leuconostoc	Leuconostoc citreum subclade	HM058680:1..1466	Restricted
90_34;96_2322;97_2822;98_3504;99_4675	1	1	1	1	1	9	0.322801	23	Bacteria	Firmicutes	Clostridia	Eubacteriales	Clostridiaceae	Clostridium	Clostridium bornimense subclade	HG917868:9443..10944	Restricted
90_15355;96_42;97_4128;98_5281;99_7185	1	1	1	1	1	9	0.311734	23	Bacteria	Proteobacteria	Betaproteobacteria	Neisseriales	Neisseriaceae	Neisseria	Neisseria oralis subclade	HM299261:1..1361	Restricted
90_155;96_519;97_786;98_910;99_1159	1	1	1	1	1	9	0.290662	22	Bacteria	Firmicutes	Bacilli	Lactobacillales	Lactobacillaceae	Weissella	NA	GU138554:1..1483	Restricted
90_124;96_2521;97_3079;98_3865;99_5184	1	1	1	1	1	9	0.249318	23	Bacteria	Actinobacteria	Actinomycetia	Actinomycetales	Actinomycetaceae	unc_Actinomycetaceae	NA	JQ473386:1..1421	Restricted
90_9;96_216;97_235;98_264;99_311	1	1	1	1	1	9	0.233672	23	Bacteria	Actinobacteria	Actinomycetia	Micrococcales	Microbacteriaceae	Pseudoclavibacter	NA	HQ425322:1..1350	Restricted
90_15368;96_372;97_420;98_479;99_2004	1	1	1	1	1	9	0.216835	23	Bacteria	Proteobacteria	Alphaproteobacteria	Hyphomicrobiales	Methylobacteriaceae	Methylobacterium	NA	NZ_LMNE01000045:205243..206771	Restricted
90_10;96_2233;97_2704;98_3357;99_4468	1	1	1	1	1	9	0.16349	22	Bacteria	Actinobacteria	Actinomycetia	Corynebacteriales	Corynebacteriaceae	Corynebacterium	Corynebacterium maris subclade	KR007620:1..1468	Restricted
90_90;96_329;97_366;98_416;99_509	1	1	1	1	1	9	0.159364	22	Bacteria	Deinococcus-Thermus	Deinococci	Deinococcales	Deinococcaceae	Deinococcus	NA	KX507599:1..1467	Restricted
90_45;96_382;97_430;98_490;99_1917	1	1	1	1	1	9	0.151799	23	Bacteria	Firmicutes	Bacilli	Lactobacillales	Lactobacillaceae	Pediococcus	NA	JQ801712:1..1473	Restricted
90_350;96_3894;97_4792;98_6147;99_8418	1	1	1	1	1	9	0.120784	21	Bacteria	Fusobacteria	Fusobacteriia	Fusobacteriales	Leptotrichiaceae	unc_Leptotrichiaceae	NA	FJ976237:1..1333	Restricted
90_142;96_2830;97_9948;98_12231;99_16215	1	1	1	1	1	8	0.235838	24	Bacteria	Actinobacteria	Actinomycetia	Propionibacteriales	Nocardioidaceae	Nocardioides	Nocardioides zeae subclade	HM333647:1..1344	Ubiquitous Top5%
90_5;96_551;97_1514;98_1842;99_2366	1	1	1	1	1	8	0.326591	23	Bacteria	Proteobacteria	Alphaproteobacteria	Hyphomicrobiales	Rhizobiaceae	unc_Rhizobiaceae	NA	JX307098:1..1420	Restricted
90_15366;96_1968;97_2365;98_36636;99_51008	1	1	1	1	1	8	0.177596	22	Bacteria	Bacteroidetes	Sphingobacteriia	Sphingobacteriales	Sphingobacteriaceae	Sphingobacterium	NA	JF096327:1..1358	Restricted
90_23;96_61;97_89;98_642;99_953	1	1	1	1	1	7	0.144045	21	Bacteria	Proteobacteria	Gammaproteobacteria	Pseudomonadales	Pseudomonadaceae	Pseudomonas	NA	JN886727:1..1422	Restricted
90_15366;96_3821;97_4714;98_6061;99_8328	1	1	1	1	1	5	0.344094	22	Bacteria	Bacteroidetes	Sphingobacteriia	Sphingobacteriales	Sphingobacteriaceae	Sphingobacterium	Sphingobacterium alimentarium subclade	JF218418:1..1360	Restricted

### Sheet: Table S7
Table S7. Per-biome performance (BB-score and percentile ranking) of World Health Organization (WHO) and ESKAPE bacterial priority pathogens.
Classification	Species	Biomes As Top5%	Biome Ocurrence	Average BBscore	Airborne	Animal						Plant				Freshwater					Saline			Soil
						urogenital	proximalgut	distalgut	oral	skin	respiratory	rhizosphere	phyllosphere	endosphere	spermosphere	sediments	water	biofilm	peatlands(peat/bog)	peatlands(water)	sediments	water	biofilm	agricultural	desert	tundra	forest	grassland
WHO Bacterial Priority Pathogens List, 2024	Acinetobacter baumannii.NZ_AP013357 (MAP:90_8;96_11;97_11;98_13;99_14)	5	22	0.253478	866.47	382.74	752.94	802.22	793.05	775.07	627.3	902.18	703.22	690.71	716.56	870.17	812.74	795.86			868.69	846.65	843.61	902.59	862.29	879.73	831.99	923.93
	Percentile				92.68	92.03	92.55	88.97	91.05	96.24	80.64	77.16	96.13	80.36	90.38	96.35	97.7	97.33			86.72	88.84	32.98	87.83	35.3	59.92	64.24	81.84
WHO Bacterial Priority Pathogens List, 2024	Pseudomonas aeruginosa.EF511216 (MAP:90_23;96_36;97_37;98_40;99_42)	14	23	0.390369	867.68	383.7	753.61	804.62	793.53	778.08	727.46	902.51	703.23	693.02	716.72	870.02	813.32	796.27		870.72	869.39	846.92	849.49	902.67	864.21	879.68	832.29	923.85
	Percentile				96.25	95.84	96.75	98.43	95.78	99.06	99.97	91.29	96.15	97.3	91.46	95.46	98.55	97.8		79.64	94.93	93.15	98.07	90.26	96.19	24.57	89.89	72.88
WHO Bacterial Priority Pathogens List, 2024	Neisseria gonorrhoeae subclade.NZ_MBCL01000075 (MAP:90_15355;96_42;97_44;98_48;99_52)	2	12	0.0777437	865.75	383.63	752.64	802.02	793.49	774.4	627.64			690.5		869.41	811.72	793.97						902.38
	Percentile				81.7	95.74	76.04	57.11	95.63	78.21	90.36			2.83		53.64	67.39	70.49						24.51
WHO Bacterial Priority Pathogens List, 2024	Streptococcus pneumoniae.NZ_CKFN01000024 (MAP:90_4;96_4;97_4;98_4;99_4)	9	23	0.26334	865.71	436.81	753.47	803.2	825.97	801.3	697.18	903.16	703.83	691.75	715.82	869.53	812.95	794.19	849.67	870.81	868.77	846.65	843.84	902.44	862.58		832.29	923.92
	Percentile				80.03	99.78	96.27	96.79	99.74	99.92	99.92	95.88	97.42	94.84	79.74	83.45	98.09	86.13	36.28	84.01	88.82	89.05	76.55	77.56	83.07		89.9	81.32
WHO Bacterial Priority Pathogens List, 2024	Haemophilus influenzae.JF136203 (MAP:90_18;96_30;97_31;98_34;99_36)	5	19	0.127356	865.77	383.33	753.68	802.86	801.9	776.52	677.36	902.12	702.17	690.73		869.42	811.75	793.89		870.68	868.43	846.41		902.39			832.04	923.8
	Percentile				82.51	95	96.91	95.85	99.19	98.46	99.83	59.41	74.33	81.73		59.3	78.25	9.38		76.2	58.44	53.33		62.27			76.74	52.97
WHO Bacterial Priority Pathogens List, 2024	unclassified_Shigella.KF080510 (MAP:90_11728;96_51054;97_65764;98_87812;99_131241)	3	21	0.112797		382.35	753.47	802.71	792.88	774.42	627.47	902.16	703.07	690.84	715.84	869.51	811.86	794.08		870.57	868.52	846.5	843.66	902.39	862.44		832.06	923.84
	Percentile					84.92	96.29	95.04	68.93	82.47	87.39	73.83	95.6	85.76	80.09	81.79	88.24	81.32		25.55	77.91	81.84	56.01	55.29	75.38		79.65	70.38
ESKAPE Pathogens	Enterococcus faecium.HQ746502 (MAP:90_13;96_19;97_19;98_22;99_23)	7	22	0.330949	865.59	383.86	757.94	811.78	795.9	775.98	627.8	902.14	704.87	691.42	715.97	869.62	811.98	794.02		870.61	868.6	846.42	845.55	903.63	862.38		832.04	924.06
	Percentile				72.15	96.07	99.36	99.61	98.4	98	91.96	66.75	98.4	93.47	83.53	88.76	92.21	76.57		62.85	83.67	65.85	94.45	96.98	68.17		76.61	86.94
ESKAPE Pathogens	Staphylococcus aurerus.JF122732 (MAP:90_3;96_3;97_3;98_3;99_3)	6	22	0.177978	867.25	386.54	753.54	804.07	793.26	793.09	651.29	902.17	702.13	690.65	715.7	869.45	811.93	793.92		870.58	868.86	846.5	844.68	902.42	862.52		832.02	923.82
	Percentile				95.51	97.86	96.51	98.03	94.22	99.85	99.58	75.45	68.01	75.79	75.65	72.86	90.86	56		50	90.42	81.73	90.91	73.66	80.41		73.15	66.04
ESKAPE Pathogens	Klebsiella pneumoniae.NZ_KQ088268 (MAP:90_6;96_7;97_7;98_9;99_10)	12	23	0.199497	865.49	384.49	758.08	817.27	793.29	775.31	630.64	903.4	707.19	694.09	719.24	870.04	812.43	795.89	849.7	870.57	868.75	846.52	843.9	902.94	862.35		832.25	924.21
	Percentile				51.59	96.84	99.38	99.81	94.47	96.97	97.62	96.63	99.19	97.92	97.45	95.59	96.7	97.36	51.77	9.32	88.26	82.98	79.52	93.79	61.99		88.93	90.02

### Sheet: Table S8
Table S8. Mean and standard deviation of Elo-rating estimations per biome.
Biome type	Biome	Elo-rating
		Mean	Standard deviation
	airborne	1000	0.983786
Animal	urogenital	1000	2.47296
Animal	proximalgut	1000	0.45696
Animal	distalgut	1000	0.502553
Animal	oral	1000	1.23085
Animal	skin	1000	0.560285
Animal	respiratory	1000	1.11249
Plant	rhizosphere	1000	0.412294
Plant	phyllosphere	1000	0.607423
Plant	endosphere	1000	2.113
Plant	spermosphere	1000	1.39728
Freshwater	sediments	1000	0.200985
Freshwater	water	1000	0.296564
Freshwater	biofilm	1000	0.516358
Freshwater	peatlands(peat/bog)	1000	3.49454
Freshwater	peatlands(water)	1000	0.579267
Saline	sediments	1000	0.432211
Saline	water	1000	0.541327
Saline	biofilm	1000	1.04369
Soil	agricultural	1000	0.389657
Soil	desert	1000	0.686493
Soil	tundra	1000	1.13291
Soil	forest	1000	0.716909
Soil	grassland	1000	0.620076

### Sheet: Table S9
Table S9. List NCBI genome accessions used for each selected species
Genome ID	Taxonomy
GCA_000335755.1	Sphingobium yanoikuyae
GCA_000731935.1	Sphingobium yanoikuyae
GCA_001643135.1	Sphingobium yanoikuyae
GCA_001721245.1	Sphingobium yanoikuyae
GCA_002380285.1	Sphingobium yanoikuyae
GCA_002439325.1	Sphingobium yanoikuyae
GCA_003248645.1	Sphingobium yanoikuyae
GCA_003711185.1	Sphingobium yanoikuyae
GCA_003950715.1	Sphingobium yanoikuyae
GCA_003951335.1	Sphingobium yanoikuyae
GCA_009905525.1	Sphingobium yanoikuyae
GCA_013001025.1	Sphingobium yanoikuyae
GCA_017474645.1	Sphingobium yanoikuyae
GCA_017744335.1	Sphingobium yanoikuyae
GCA_018604485.1	Sphingobium yanoikuyae
GCA_029543145.1	Sphingobium yanoikuyae
GCA_031973835.1	Sphingobium yanoikuyae
GCA_032085855.1	Sphingobium yanoikuyae
GCA_032097645.1	Sphingobium yanoikuyae
GCA_036777085.1	Sphingobium yanoikuyae
GCA_036777105.1	Sphingobium yanoikuyae
GCA_036790145.1	Sphingobium yanoikuyae
GCA_036790225.1	Sphingobium yanoikuyae
GCA_038060985.1	Sphingobium yanoikuyae
GCA_039595815.1	Sphingobium yanoikuyae
GCA_963522875.1	Sphingobium yanoikuyae
GCA_000019945.1	Methylorubrum populi
GCA_001643095.1	Methylorubrum populi
GCA_003241555.1	Methylorubrum populi
GCA_006740745.1	Methylorubrum populi
GCA_009193375.1	Methylorubrum populi
GCA_013184635.1	Methylorubrum populi
GCA_014138645.1	Methylorubrum populi
GCA_022179785.1	Methylorubrum populi
GCA_039645165.1	Methylorubrum populi
GCA_947476815.1	Methylorubrum populi
GCA_000447675.1	Treponema_B pedis
GCA_000465015.1	Treponema_B pedis
GCA_000465035.1	Treponema_B pedis
GCA_000465075.1	Treponema_B pedis
GCA_000465095.1	Treponema_B pedis
GCA_015219785.1	Treponema_B pedis
GCA_017161325.1	Treponema_B pedis
GCA_038397865.1	Treponema_B pedis
GCA_038446545.1	Treponema_B pedis
GCA_000590885.1	Erwinia mallotivora
GCA_025388785.1	Erwinia mallotivora
GCA_025388825.1	Erwinia mallotivora
GCA_025388845.1	Erwinia mallotivora
GCA_025388855.1	Erwinia mallotivora
GCA_025388925.1	Erwinia mallotivora
GCA_025388945.1	Erwinia mallotivora
GCA_040741485.1	Erwinia mallotivora
GCA_001433715.1	Alteromonas stellipolaris
GCA_001562115.1	Alteromonas stellipolaris
GCA_001562125.1	Alteromonas stellipolaris
GCA_001562155.1	Alteromonas stellipolaris
GCA_001562195.1	Alteromonas stellipolaris
GCA_001632765.1	Alteromonas stellipolaris
GCA_001632825.1	Alteromonas stellipolaris
GCA_019931075.1	Alteromonas stellipolaris
GCA_030547325.1	Alteromonas stellipolaris
GCA_030547565.1	Alteromonas stellipolaris
GCA_030547745.1	Alteromonas stellipolaris
GCA_030547865.1	Alteromonas stellipolaris
GCA_030688975.1	Alteromonas stellipolaris
GCA_030689065.1	Alteromonas stellipolaris
GCA_041585515.1	Alteromonas stellipolaris
GCA_041587255.1	Alteromonas stellipolaris
GCA_900069365.1	Alteromonas stellipolaris
GCA_947492305.1	Alteromonas stellipolaris
GCA_964022405.1	Alteromonas stellipolaris
